# Vein-to-blade ratio is an allometric indicator of climate-induced changes in grapevine leaf size and shape

**DOI:** 10.1101/2020.05.20.106906

**Authors:** Daniel H. Chitwood, Joey Mullins, Zoë Migicovsky, Margaret Frank, Robert VanBuren, Jason P. Londo

**Affiliations:** Department of Horticulture, Michigan State University, East Lansing, Michigan, 48824, USA; Department of Computational Mathematics, Science & Engineering, Michigan State University, East Lansing, Michigan, 48824, USA; Department of Plant, Food and Environmental Sciences, Faculty of Agriculture, Dalhousie University, Truro, NS B2N 5E3, Canada; School of Integrative Plant Science, Plant Biology Section, Cornell University, Ithaca, New York, 14850, USA; U.S. Department of Agriculture, Agriculture Research Service, Grape Genetics Research Unit, Geneva, New York 14456, US

**Keywords:** allometry, ampelography, ampelometry, grapevine, leaf morphology, leaf shape, leaf size, Vitaceae, Vitis, climate

## Abstract

**Premise:** As a leaf expands, its shape dynamically changes. Previously, we documented an allometric relationship between vein and blade area in grapevine leaves. Larger leaves have a smaller ratio of primary and secondary vein area relative to blade area compared to smaller leaves. We sought to use allometry as an indicator of leaf size to measure the environmental effects of climate on grapevine leaf morphology.

**Methods:** We measure the ratio of vein-to-blade area in 8,412 leaves from the same 208 vines across four growing seasons (2013, 2015, 2016, and 2017) using 21 homologous landmarks. Matching leaves by vine and node, we correlate size and shape of grapevine leaves with climate variables.

**Key results:** Vein-to-blade ratio varies strongly between years in ways that blade or vein area do not. Maximum daily temperature and to a lesser degree precipitation are the most strongly correlated climate variables with vein-to-blade ratio, indicating that smaller leaves are associated with heat waves and drought. Leaf count and overall leaf area of shoots and the vineyard population studied also diminish with heat and drought. Grapevine leaf primordia initiate in buds the year prior to when they emerge, and we find that climate during the previous growing season exerts the largest statistical effects over these relationships.

**Conclusions:** Our results demonstrate the profound effects of heat and drought on the vegetative morphology of grapevines and show that vein-to-blade ratio is a strong allometric indicator of the effects of climate on grapevine leaf morphology.
