## Appendix S1 for "Vein-to-blade ratio is an allometric indicator of climate-induced changes in grapevine leaf size and shape"

### Sheet: Sheet1
Appendix S1
Species	n	Max. temp.	Precip.
Vitis riparia	2208	0.525952	-0.379079
Vitis labrusca	876	0.4329	-0.292018
Vitis rupestris	664	0.480799	-0.222877
Vitis cinerea	660	0.559403	-0.295058
Vitis acerifolia	400	0.548668	-0.365824
Vitis amurensis	304	0.657157	-0.481946
Vitis vulpina	292	0.402672	-0.397076
Vitis aestivalis	220	0.410414	-0.31298
Vitis palmata	80	0.568405	-0.452206
Vitis coignetiae	56	0.560289	-0.447638
