## Appendix S2 for "Vein-to-blade ratio is an allometric indicator of climate-induced changes in grapevine leaf size and shape"

### Sheet: Sheet1
Appendix S2
Node	Max. temp.	Precip.
1	0.451954	-0.229005
2	0.478448	-0.227223
3	0.550904	-0.291934
4	0.557241	-0.344606
5	0.612576	-0.408583
6	0.577452	-0.408801
7	0.529922	-0.403947
8	0.501954	-0.41339
